# *lute*: estimating the cell composition of heterogeneous tissue with varying cell sizes using gene expression

**DOI:** 10.1101/2024.04.04.588105

**Authors:** Sean K. Maden, Louise A. Huuki-Myers, Sang Ho Kwon, Leonardo Collado-Torres, Kristen R. Maynard, Stephanie C. Hicks

## Abstract

Relative cell type fraction estimates in bulk RNA-sequencing data are important to control for cell composition differences across heterogenous tissue samples. Current computational tools estimate relative RNA abundances rather than cell type proportions in tissues with varying cell sizes, leading to biased estimates. We present *lute*, a computational tool to accurately deconvolute cell types with varying sizes. Our software wraps existing deconvolution algorithms in a standardized framework. Using simulated and real datasets, we demonstrate how *lute* adjusts for differences in cell sizes to improve the accuracy of cell composition. Software is available from https://bioconductor.org/packages/lute.
