## Supplemental Tables for "*lute*: estimating the cell composition of heterogeneous tissue with varying cell sizes using gene expression"

### Sheet: BOX1
Terminology	Definition
sample	tissue slice (from a tissue block) or cell mixture from tissue
donor	subject-level identifier for source of tissue
bulk sample	tissue sample containing mixture of cells across K cell types (Y)
cell type reference matrix	matrix containing cell type-specific gene expression for G genes across K cell types (Z)
cell size factors	vector of cell sizes of K cell types (S)
cell composition	vector of the proportion of K cell types in a given bulk sample (P)
RMSE	square root of the mean of squared errors

### Sheet: TABLE_S1
donors	percent_female	number_regions	percent_posterior	percent_middle	percent_anterior	mean_nuclei_per_sample	median_nuclei_per_sample	sd_nuclei_across_samples	total_nuclei
10	41	3	18	47	35	3207	3004	917	38489

### Sheet: TABLE_S2
k	cell_type	median_nuclei_per_sample	mean_nuclei_per_sample	sd_nuclei_per_sample	median_proportion_nuclei_per_sample	mean_proportion_nuclei_per_sample	sd_proportion_nuclei_per_sample	median_marker_library_size	mean_marker_library_size	sd_marker_library_size	pseudobulk_scale_factor
k2	neuron	2176.5	2078.75	922.92	0.67	0.63	0.17	186.28	129	192.07	10
k2	glial	1067.5	1128.67	419.58	0.33	0.37	0.17	107.2	77	101.89	3
k3	Inhib	558	554.09	451.74	0.13	0.17	0.15	308.95	261	217.31	10
k3	Excit	1819	1659.73	791.79	0.5	0.49	0.16	232.02	195	193.73	10
k3	glial	977	1072.64	390.14	0.31	0.34	0.12	141.52	104	128.85	3

### Sheet: TABLE_S3
condition	rmse_result	dataset	k_total	k_rmse	cell_types	experiment
noscale	0.222	Huuki-Myers et al 2023	2	2	neuron;glial	pseudobulk
withscale	1.34e-16	Huuki-Myers et al 2023	2	2	neuron;glial	pseudobulk
all	0.157	Huuki-Myers et al 2023	2	2	neuron;glial	pseudobulk
noscale	0.263	Tran et al 2021	2	2	neuron;glial	pseudobulk
withscale	8.78e-17	Tran et al 2021	2	2	neuron;glial	pseudobulk
all	0.186	Tran et al 2021	2	2	neuron;glial	pseudobulk
noscale	0.0448	Huuki-Myers et al 2023	2	2	neuron;glial	shuffle
withscale	0.0254	Huuki-Myers et al 2023	2	2	neuron;glial	shuffle
all	0.0364	Huuki-Myers et al 2023	2	2	neuron;glial	shuffle
noscale	0.222	Huuki-Myers et al 2023	2	1	neuron	pseudobulk
withscale	1.29e-16	Huuki-Myers et al 2023	2	1	neuron	pseudobulk
all	0.157	Huuki-Myers et al 2023	2	1	neuron	pseudobulk
noscale	0.263	Tran et al 2021	2	1	neuron	pseudobulk
withscale	7.85e-17	Tran et al 2021	2	1	neuron	pseudobulk
all	0.186	Tran et al 2021	2	1	neuron	pseudobulk
noscale	0.0448	Huuki-Myers et al 2023	2	1	neuron	shuffle
withscale	0.0254	Huuki-Myers et al 2023	2	1	neuron	shuffle
all	0.0364	Huuki-Myers et al 2023	2	1	neuron	shuffle
noscale	0.222	Huuki-Myers et al 2023	2	1	glial	pseudobulk
withscale	1.4e-16	Huuki-Myers et al 2023	2	1	glial	pseudobulk
all	0.157	Huuki-Myers et al 2023	2	1	glial	pseudobulk
noscale	0.263	Tran et al 2021	2	1	glial	pseudobulk
withscale	9.61e-17	Tran et al 2021	2	1	glial	pseudobulk
all	0.186	Tran et al 2021	2	1	glial	pseudobulk
noscale	0.0448	Huuki-Myers et al 2023	2	1	glial	shuffle
withscale	0.0254	Huuki-Myers et al 2023	2	1	glial	shuffle
all	0.0364	Huuki-Myers et al 2023	2	1	glial	shuffle
noscale	0.166	Huuki-Myers et al 2023	3	3	Excit;Inhib;glial	pseudobulk
withscale	9.38e-17	Huuki-Myers et al 2023	3	3	Excit;Inhib;glial	pseudobulk
all	0.118	Huuki-Myers et al 2023	3	3	Excit;Inhib;glial	pseudobulk
noscale	0.188	Tran et al 2021	3	3	Excit;Inhib;glial	pseudobulk
withscale	1.67e-16	Tran et al 2021	3	3	Excit;Inhib;glial	pseudobulk
all	0.133	Tran et al 2021	3	3	Excit;Inhib;glial	pseudobulk
noscale	0.218	Huuki-Myers et al 2023	3	1	Excit	pseudobulk
withscale	1.05e-16	Huuki-Myers et al 2023	3	1	Excit	pseudobulk
all	0.154	Huuki-Myers et al 2023	3	1	Excit	pseudobulk
noscale	0.263	Tran et al 2021	3	1	Excit	pseudobulk
withscale	1.43e-16	Tran et al 2021	3	1	Excit	pseudobulk
all	0.186	Tran et al 2021	3	1	Excit	pseudobulk
noscale	0.0708	Huuki-Myers et al 2023	3	1	Inhib	pseudobulk
withscale	7.66e-17	Huuki-Myers et al 2023	3	1	Inhib	pseudobulk
all	0.0501	Huuki-Myers et al 2023	3	1	Inhib	pseudobulk
noscale	0.105	Tran et al 2021	3	1	Inhib	pseudobulk
withscale	1.49e-16	Tran et al 2021	3	1	Inhib	pseudobulk
all	0.0744	Tran et al 2021	3	1	Inhib	pseudobulk
noscale	0.174	Huuki-Myers et al 2023	3	1	glial	pseudobulk
withscale	9.75e-17	Huuki-Myers et al 2023	3	1	glial	pseudobulk
all	0.123	Huuki-Myers et al 2023	3	1	glial	pseudobulk
noscale	0.158	Tran et al 2021	3	1	glial	pseudobulk
withscale	2.03e-16	Tran et al 2021	3	1	glial	pseudobulk
all	0.112	Tran et al 2021	3	1	glial	pseudobulk
nnls;all	0.18	Huuki-Myers et al 2023	2	2	neuron;glial	bulk
nnls;withscale	0.171	Huuki-Myers et al 2023	2	2	neuron;glial	bulk
nnls;noscale	0.188	Huuki-Myers et al 2023	2	2	neuron;glial	bulk
music;all	0.181	Huuki-Myers et al 2023	2	2	neuron;glial	bulk
music;withscale	0.168	Huuki-Myers et al 2023	2	2	neuron;glial	bulk
music;noscale	0.193	Huuki-Myers et al 2023	2	2	neuron;glial	bulk
bisque;all	0.0905	Huuki-Myers et al 2023	2	2	neuron;glial	bulk
bisque;withscale	0.0905	Huuki-Myers et al 2023	2	2	neuron;glial	bulk
bisque;noscale	0.0905	Huuki-Myers et al 2023	2	2	neuron;glial	bulk
withscale	0.993	Monaco et al 2019	2	2	plasmablasts;nonplasmablasts	pseudobulk
noscale	0.949	Monaco et al 2019	2	2	plasmablasts;nonplasmablasts	pseudobulk
all	0.971	Monaco et al 2019	2	2	plasmablasts;nonplasmablasts	pseudobulk
withscale	1.06e-16	Monaco et al 2019	2	1	nonplasmablasts	pseudobulk
noscale	0.0537	Monaco et al 2019	2	1	nonplasmablasts	pseudobulk
all	0.038	Monaco et al 2019	2	1	nonplasmablasts	pseudobulk
withscale	6.63e-17	Monaco et al 2019	2	1	plasmablasts	pseudobulk
noscale	0.0537	Monaco et al 2019	2	1	plasmablasts	pseudobulk
all	0.038	Monaco et al 2019	2	1	plasmablasts	pseudobulk

### Sheet: TABLE_S4
donors	percent_female	number_regions	percent_posterior	percent_middle	percent_anterior	mean_nuclei_per_sample	median_nuclei_per_sample	sd_nuclei_across_samples	total_nuclei
3	0	3	3	0	0	3722	4209	1841.03	11165

### Sheet: TABLE_S5
k	cell_type	median_nuclei_per_sample	mean_nuclei_per_sample	sd_nuclei_per_sample	median_proportion_nuclei_per_sample	mean_proportion_nuclei_per_sample	sd_proportion_nuclei_per_sample	median_marker_library_size	mean_marker_library_size	sd_marker_library_size	pseudobulk_scale_factor
k2	neuron	849	1322.67	920.01	0.45	0.38	0.18	324.41	296	164.12	10
k2	glial	2887	2399	1384.1	0.55	0.62	0.18	269.88	263	151.81	3
k3	Inhib	332	526.67	360.81	0.18	0.15	0.07	336.11	313	168.65	10
k3	Excit	517	796	559.38	0.27	0.23	0.11	316.67	286	160.61	10
k3	glial	2887	2399	1384.1	0.55	0.62	0.18	269.88	263	151.81	3

### Sheet: TABLE_S6
dlpfc_region	subject_id	sn_neuron	sn_glial	sn_ratio_glial_neuron	rn_neuron	rn_glial	rn_ratio_glial_neuron
middle	Br2720	510	96	0.19	38.13	33.65	0.88
middle	Br6471	153	104	0.68	34.86	26.64	0.76
posterior	Br8492	134	22	0.16	33.62	29.67	0.88
anterior	Br2743	59	45	0.76	29.79	25.83	0.87
middle	Br8492	85	21	0.25	30.72	29.11	0.95
anterior	Br3942	112	65	0.58	34.3	32.08	0.94
posterior	Br6423	58	93	1.6	37.21	28.43	0.76
anterior	Br6423	48	121	2.52	41.29	31.77	0.77
middle	Br3942	68	102	1.5	38.07	29.85	0.78
anterior	Br8325	110	60	0.55	35.35	29.6	0.84
middle	Br8325	251.5	158	0.63	34.24	33.87	0.99
anterior	Br6432	345	89	0.26	36.53	28.12	0.77
middle	Br6522	18	12	0.67	30.28	30.9	1.02
posterior	Br6522	18	15	0.83	34.36	28.68	0.84
middle	Br8667	191	38	0.2	39.06	30.53	0.78
anterior	Br8667	260	47	0.18	31.03	27.63	0.89

### Sheet: TABLE_S7
glial.known	neuron.known	glial.pred	neuron.pred	type	sample.id	glial.error	neuron.error	index.sample.id	neuron.size	glial.size	panel
0.75	0.25	0.72	0.28	noscale	Br3942_mid	0.0266	0.0266	Br2743_ant	30.16	26.33	FigS3B
0.75	0.25	0.78	0.22	withscale	Br3942_mid	0.0289	0.0289	Br2743_ant	30.16	26.33	FigS3B
0.2	0.8	0.16	0.84	noscale	Br3942_mid	0.0434	0.0434	Br3942_mid	41.66	31.03	FigS3B
0.2	0.8	0.2	0.8	withscale	Br3942_mid	2.78e-17	0	Br3942_mid	41.66	31.03	FigS3B
0.5	0.5	0.43	0.57	noscale	Br3942_mid	0.0769	0.0769	Br6423_ant	37.33	27.38	FigS3B
0.5	0.5	0.5	0.5	withscale	Br3942_mid	0.00384	0.00384	Br6423_ant	37.33	27.38	FigS3B
0.54	0.46	0.46	0.54	noscale	Br3942_mid	0.0798	0.0798	Br6423_post	39.74	28.86	FigS3B
0.54	0.46	0.53	0.47	withscale	Br3942_mid	0.00627	0.00627	Br6423_post	39.74	28.86	FigS3B
0.44	0.56	0.37	0.63	noscale	Br3942_mid	0.0626	0.0626	Br6471_mid	35.35	27.26	FigS3B
0.44	0.56	0.45	0.55	withscale	Br3942_mid	0.00852	0.00852	Br6471_mid	35.35	27.26	FigS3B
0.86	0.14	0.86	0.14	noscale	Br3942_mid	0.00352	0.00352	Br6522_mid	33	32.05	FigS3B
0.86	0.14	0.89	0.11	withscale	Br3942_mid	0.0285	0.0285	Br6522_mid	33	32.05	FigS3B
0.88	0.12	0.86	0.14	noscale	Br3942_mid	0.0238	0.0238	Br6522_post	35.91	29.11	FigS3B
0.88	0.12	0.89	0.11	withscale	Br3942_mid	0.00861	0.00861	Br6522_post	35.91	29.11	FigS3B
0.2	0.8	0.17	0.83	noscale	Br3942_mid	0.0311	0.0311	Br8325_ant	36.96	30.04	FigS3B
0.2	0.8	0.21	0.79	withscale	Br3942_mid	0.0143	0.0143	Br8325_ant	36.96	30.04	FigS3B
0.36	0.64	0.36	0.64	noscale	Br3942_mid	0.00722	0.00722	Br8325_mid	36.03	34.92	FigS3B
0.36	0.64	0.43	0.57	withscale	Br3942_mid	0.0628	0.0628	Br8325_mid	36.03	34.92	FigS3B
0.41	0.59	0.38	0.62	noscale	Br3942_mid	0.0324	0.0324	Br8492_post	34.55	30.16	FigS3B
0.41	0.59	0.45	0.55	withscale	Br3942_mid	0.0389	0.0389	Br8492_post	34.55	30.16	FigS3B
0.64	0.36	0.58	0.42	noscale	Br3942_mid	0.0672	0.0672	Br8667_mid	42.89	32.32	FigS3B
0.64	0.36	0.65	0.35	withscale	Br3942_mid	0.00269	0.00269	Br8667_mid	42.89	32.32	FigS3B
0.25	0.75	0.24	0.76	noscale	Br3942_mid	0.0117	0.0117	Br3942_ant	34.98	32.82	FigS3B
0.25	0.75	0.29	0.71	withscale	Br3942_mid	0.0456	0.0456	Br3942_ant	34.98	32.82	FigS3B
0.31	0.69	0.3	0.7	noscale	Br3942_mid	0.00576	0.00576	Br8492_mid	30.99	30.16	FigS3B
0.31	0.69	0.36	0.64	withscale	Br3942_mid	0.0594	0.0594	Br8492_mid	30.99	30.16	FigS3B
0.75	0.25	0.72	0.28	noscale	Br2743_ant	0.0266	0.0266	Br2743_ant	30.16	26.33	FigS3A
0.75	0.25	0.75	0.25	withscale	Br2743_ant	0	1.11e-16	Br2743_ant	30.16	26.33	FigS3A
0.2	0.8	0.16	0.84	noscale	Br2743_ant	0.0434	0.0434	Br3942_mid	41.66	31.03	FigS3A
0.2	0.8	0.18	0.82	withscale	Br2743_ant	0.0244	0.0244	Br3942_mid	41.66	31.03	FigS3A
0.5	0.5	0.43	0.57	noscale	Br2743_ant	0.0769	0.0769	Br6423_ant	37.33	27.38	FigS3A
0.5	0.5	0.46	0.54	withscale	Br2743_ant	0.0434	0.0434	Br6423_ant	37.33	27.38	FigS3A
0.54	0.46	0.46	0.54	noscale	Br2743_ant	0.0798	0.0798	Br6423_post	39.74	28.86	FigS3A
0.54	0.46	0.49	0.51	withscale	Br2743_ant	0.0459	0.0459	Br6423_post	39.74	28.86	FigS3A
0.44	0.56	0.37	0.63	noscale	Br2743_ant	0.0626	0.0626	Br6471_mid	35.35	27.26	FigS3A
0.44	0.56	0.41	0.59	withscale	Br2743_ant	0.0303	0.0303	Br6471_mid	35.35	27.26	FigS3A
0.86	0.14	0.86	0.14	noscale	Br2743_ant	0.00352	0.00352	Br6522_mid	33	32.05	FigS3A
0.86	0.14	0.87	0.13	withscale	Br2743_ant	0.0121	0.0121	Br6522_mid	33	32.05	FigS3A
0.88	0.12	0.86	0.14	noscale	Br2743_ant	0.0238	0.0238	Br6522_post	35.91	29.11	FigS3A
0.88	0.12	0.87	0.13	withscale	Br2743_ant	0.00798	0.00798	Br6522_post	35.91	29.11	FigS3A
0.2	0.8	0.17	0.83	noscale	Br2743_ant	0.0311	0.0311	Br8325_ant	36.96	30.04	FigS3A
0.2	0.8	0.19	0.81	withscale	Br2743_ant	0.0112	0.0112	Br8325_ant	36.96	30.04	FigS3A
0.36	0.64	0.36	0.64	noscale	Br2743_ant	0.00722	0.00722	Br8325_mid	36.03	34.92	FigS3A
0.36	0.64	0.39	0.61	withscale	Br2743_ant	0.0245	0.0245	Br8325_mid	36.03	34.92	FigS3A
0.41	0.59	0.38	0.62	noscale	Br2743_ant	0.0324	0.0324	Br8492_post	34.55	30.16	FigS3A
0.41	0.59	0.41	0.59	withscale	Br2743_ant	1.01e-05	1.01e-05	Br8492_post	34.55	30.16	FigS3A
0.64	0.36	0.58	0.42	noscale	Br2743_ant	0.0672	0.0672	Br8667_mid	42.89	32.32	FigS3A
0.64	0.36	0.61	0.39	withscale	Br2743_ant	0.0344	0.0344	Br8667_mid	42.89	32.32	FigS3A
0.25	0.75	0.24	0.76	noscale	Br2743_ant	0.0117	0.0117	Br3942_ant	34.98	32.82	FigS3A
0.25	0.75	0.26	0.74	withscale	Br2743_ant	0.0137	0.0137	Br3942_ant	34.98	32.82	FigS3A
0.31	0.69	0.3	0.7	noscale	Br2743_ant	0.00576	0.00576	Br8492_mid	30.99	30.16	FigS3A
0.31	0.69	0.33	0.67	withscale	Br2743_ant	0.0235	0.0235	Br8492_mid	30.99	30.16	FigS3A

### Sheet: TABLE_S8
platform	condition	samples	donors
bulk_RNAseq	all	110	10
bulk_RNAseq	Bulk_polyA	19	10
bulk_RNAseq	Bulk_RiboZeroGold	19	10
bulk_RNAseq	Cyto_polyA	19	10
bulk_RNAseq	Cyto_RiboZeroGold	19	10
bulk_RNAseq	Nuc_polyA	18	10
bulk_RNAseq	Nuc_RiboZeroGold	19	10
snRNAseq	10x_Chromium	17	10
RNAscope	snFISH	19	10
